# Thermococcales pangenome uncovers new genera and modular evolution

**DOI:** 10.64898/2026.09.28.752058

**Authors:** Ryan Catchpole, Clémence Lauden, Damien Courtine, Evelyne Marguet, Stéphanie Fouteau, Catherine Badel, Michalis-Daniel Lazar, Vladislav Shutko, Ghislaine Magdelenat, Valérie Barbe, Jean Weissenbach, Anthony Woo, Philippe M Oger, Gaël Erauso, Loïs Maignien, Mohamed Jebbar, Patrick Forterre, Jacques Oberto, Violette Da Cunha

## Abstract

The order Thermococcales is unusual among Archaea in being known primarily from hundreds of lab-cultured isolates rather than metagenome-assembled genomes. Such cultivation is powerful for comparative genomics, allowing access to complete closed genomes rather than fragmented assemblies. We analysed 122 complete genomes, comprising all publicly available type species plus 67 new isolates, as a single pangenome. A combination of genome-scale metrics resolved 70 species across five genus-level clades, two proposed here as the new genera *Oleococcus* and *Piezococcus*, in addition to the canonical *Pyrococcus, Palaeococcus,* and *Thermococcus.* Only 6.1% of the 21,490 gene families are persistent, yet these contribute over half the genes in any genome. We observe that accessory functions, such as amino-acid biosynthesis, often behave modularly, being gained and lost as intact cassettes from genus-specific chromosomal loci. Combined with 114 mobile genetic elements, 72 integrated into the chromosome at conserved tRNA genes, and 42 extrachromosomal, we find that Thermococcales genomes accommodate rapid horizontal turnover through a constrained chromosomal architecture.
