## Supplementary table 3 for "Thermococcales pangenome uncovers new genera and modular evolution"

Accession	Genome	Previous Genus species name	Reference	Proposed Genus	ANI-resolved species	Mash-resolved species	AAI-resolved species	Number of metrics agreeing	Agreement with previous species	Proposed Genus species name	Notes
AP042464	Thermococcus aegaeus DSM 12767	Thermococcus aegaeus	Arab et al. 2000	Oleococcus	Thermococcus aegaeus	Thermococcus aegaeus	Thermococcus aegaeus	3	Yes	Oleococcus aegaeus	Genus change
GCA_024022995	Thermococcus aggregans TY	Thermococcus aggregans	Canganella et al. 1998	Oleococcus	Thermococcus aggregans	Thermococcus aggregans	Thermococcus aggregans	3	Yes	Oleococcus aggregans	Genus change
GCA_024022995	Thermococcus aggregans DSM 12819	Thermococcus aggregans	Canganella et al. 1998	Oleococcus	Thermococcus aggregans	Thermococcus aggregans	Thermococcus aggregans	3	Yes	Oleococcus aggregans	Genus change
GCA_023746595	Thermococcus argininiproducens IOH2	Thermococcus argininiproducens	Park et al. 2023	Oleococcus	Thermococcus argininiproducens	Thermococcus argininiproducens	Thermococcus argininiproducens	3	Yes	Oleococcus argininiproducens	Genus change
GCA_020386975	Thermococcus bergensis T7324	Thermococcus bergensis	Birkeland et al. 2021	Oleococcus	Thermococcus bergensis	Thermococcus bergensis	Thermococcus bergensis	3	Yes	Oleococcus bergensis	Genus change
GCA_000246985	Thermococcus litoralis DSM 5473	Thermococcus litoralis	Neuner et al. 1990	Oleococcus	Thermococcus litoralis	Thermococcus litoralis	Thermococcus litoralis	3	Yes	Oleococcus litoralis	Genus change
GCA_024054535.	Thermococcus alcaliphilus DSM 10322	Thermococcus alcaliphilus	Keller et al. 1995	Oleococcus	Thermococcus litoralis	Thermococcus litoralis	Thermococcus litoralis	3	No	Oleococcus litoralis	Same species as O. litoralis, renamed based on first publication
GCA_000022545	Thermococcus sibiricus MM 739	Thermococcus sibiricus	Miroschnichenko et al. 2001	Oleococcus	Thermococcus sibiricus	Thermococcus sibiricus	Thermococcus sibiricus	3	Yes	Oleococcus sibiricus	Genus change
GCA_001484685	Thermococcus sp 2319x1	Thermococcus sp 2319x1	Gavrilov et al. 2016	Oleococcus	Thermococcus sp 2319x1	Thermococcus sp 2319x1	Thermococcus sp 2319x1	3	Yes	Oleococcus sp 2319x1	Genus change
GCA_902813195	Thermococcus sp 2319x1 Essen	Thermococcus sp 2319x1	Gavrilov et al. 2016	Oleococcus	Thermococcus sp 2319x1	Thermococcus sp 2319x1	Thermococcus sp 2319x1	3	Yes	Oleococcus sp 2319x1	Genus change
GCA_000966265	Palaeococcus ferrophilus DSM 13482	Palaeococcus ferrophilus	Takai et al. 2000	Palaeococcus	Palaeococcus ferrophilus	Palaeococcus ferrophilus	Palaeococcus ferrophilus	3	Yes	Palaeococcus ferrophilus
AP042474	Palaeococcus helgesoni DSM 15127	Palaeococcus helgesoni	Amend et al. 2003	Palaeococcus	Palaeococcus helgesoni	Palaeococcus helgesoni	Palaeococcus helgesoni	3	Yes	Palaeococcus helgesoni
GCA_000725425	Palaeococcus pacificus DY20341	Palaeococcus pacificus	Zeng et al. 2013	Palaeococcus	Palaeococcus pacificus	Palaeococcus pacificus	Palaeococcus pacificus	3	Yes	Palaeococcus pacificus
GCA_000151105	Thermococcus barophilus MP	Thermococcus barophilus	Marteinsson et al. 1999	Piezococcus	Thermococcus barophilus	Thermococcus barophilus	Thermococcus barophilus	3	Yes	Piezococcus barophilus	Genus change
GCA_001433455	Thermococcus barophilus CH5	Thermococcus barophilus	Oger et al. 2016	Piezococcus	Thermococcus barophilus	Thermococcus barophilus	Thermococcus barophilus	3	Yes	Piezococcus barophilus	Genus change
#N/A	Thermococcus barophilus CH1	Thermococcus barophilus	Jun et al. 2011	Piezococcus	Thermococcus barophilus	Thermococcus barophilus	Thermococcus barophilus	3	Yes	Piezococcus barophilus	Genus change
#N/A	Thermococcus barophilus 423 3 23	Thermococcus barophilus		Piezococcus	Thermococcus barophilus 423 3 23	Thermococcus barophilus 423 3 23	Thermococcus barophilus 423 3 23	3	No	NAME NEEDED	Not same species as Pi. barophilus, needs new name
#N/A	Thermococcus barophilus DT4	Thermococcus barophilus	Spanountzaki et al. 2023	Piezococcus	Thermococcus barophilus DT4	Thermococcus barophilus DT4	Thermococcus barophilus DT4	3	No	NAME NEEDED	Not same species as Pi. barophilus, needs new name
GCA_000517445	Thermococcus paralvinellae ES1	Thermococcus paralvinellae	Hensley et al. 2014	Piezococcus	Thermococcus paralvinellae	Thermococcus paralvinellae	Thermococcus paralvinellae	3	Yes	Piezococcus paralvinellae	Genus change
GCA_035621495	Thermococcus sp SY098	Thermococcus sp SY098		Piezococcus	Thermococcus sp SY098	Thermococcus sp SY098	Thermococcus sp SY098	3	Yes	Piezococcus sp SY098	Genus change
#N/A	Thermococcus sp CIR 10a	Thermococcus sp CIR 10a	Krupovic et al 2013	Piezococcus	Thermococcus sp CIR 10a	Thermococcus barophilus 423 3 23	Thermococcus barophilus 423 3 23	2	Metrics do not agree
GCA_000195935	Pyrococcus abyssi GE5	Pyrococcus abyssi	Erauso et al. 1993	Pyrococcus	Pyrococcus abyssi	Pyrococcus abyssi	Pyrococcus abyssi	3	Yes	Pyrococcus abyssi
#N/A	Pyrococcus sp GE 23	Pyrococcus abyssi	Marteinsson et al. 1995	Pyrococcus	Pyrococcus abyssi	Pyrococcus abyssi	Pyrococcus abyssi	3	Yes	Pyrococcus abyssi
#N/A	Pyrococcus abyssi GE2	Pyrococcus abyssi	Badel et al. 2019	Pyrococcus	Pyrococcus abyssi	Pyrococcus abyssi	Pyrococcus abyssi	3	Yes	Pyrococcus abyssi
#N/A	Pyrococcus endeavori ES4	Pyrococcus endeavori	Pledger and Baross 1991	Pyrococcus	Pyrococcus endeavori	Pyrococcus endeavori	Pyrococcus endeavori	3	Yes	Pyrococcus endeavori
GCA_000263735	Pyrococcus sp ST04	Pyrococcus sp ST04	Jung et al. 2012	Pyrococcus	Pyrococcus endeavori	Pyrococcus endeavori	Pyrococcus endeavori	3	No	Pyrococcus endeavori	Same species as Py. endeavori, renamed based on first publication
GCA_000007305	Pyrococcus furiosus DSM 3638	Pyrococcus furiosus	Fiala and Stetter et al. 1986	Pyrococcus	Pyrococcus furiosus	Pyrococcus furiosus	Pyrococcus furiosus	3	Yes	Pyrococcus furiosus
GCA_000275605	Pyrococcus furiosus COM1	Pyrococcus furiosus	Lipscomb et al. 2011	Pyrococcus	Pyrococcus furiosus	Pyrococcus furiosus	Pyrococcus furiosus	3	Yes	Pyrococcus furiosus
GCA_008245085	Pyrococcus furiosus DSM 3638 Reg	Pyrococcus furiosus	Fiala and Stetter et al. 1986	Pyrococcus	Pyrococcus furiosus	Pyrococcus furiosus	Pyrococcus furiosus	3	Yes	Pyrococcus furiosus
GCA_000011105	Pyrococcus horikoshii OT3	Pyrococcus horikoshii	Gonzalez et al. 1998	Pyrococcus	Pyrococcus horikoshii	Pyrococcus horikoshii	Pyrococcus horikoshii	3	Yes	Pyrococcus horikoshii
GCA_001577775	Pyrococcus kukulkanii NCB100	Pyrococcus kukulkanii	Callac et al. 2016	Pyrococcus	Pyrococcus kukulkanii	Pyrococcus kukulkanii	Pyrococcus kukulkanii	3	Yes	Pyrococcus kukulkanii
#N/A	Pyrococcus sp EXT 15c	Pyrococcus sp EXT 15c		Pyrococcus	Pyrococcus sp EXT 15c	Pyrococcus sp EXT 15c	Pyrococcus sp EXT 15c	3	Yes	Pyrococcus sp EXT 15c
#N/A	Pyrococcus sp IRI 42C	Pyrococcus sp IRI 42C		Pyrococcus	Pyrococcus sp IRI 42C	Pyrococcus sp IRI 42C	Pyrococcus sp IRI 42C	3	Yes	Pyrococcus sp IRI 42C
GCA_000211475	Pyrococcus sp NA2	Pyrococcus sp NA2	Lee et al. 2011	Pyrococcus	Pyrococcus sp NA2	Pyrococcus sp NA2	Pyrococcus sp NA2	3	Yes	Pyrococcus sp NA2
GCA_000215995	Pyrococcus yayanosii CH1	Pyrococcus yayanosii	Birrien et al. 2011	Pyrococcus	Pyrococcus yayanosii	Pyrococcus yayanosii	Pyrococcus yayanosii	3	Yes	Pyrococcus yayanosii
GCA_002214605	Thermococcus chitonophagus	Thermococcus chitonophagus	Huber et al. 1995	Pyrococcus	Thermococcus chitonophagus	Thermococcus chitonophagus	Thermococcus chitonophagus	3	Yes	Pyrococcus chitonophagus	Genus change
GCA_900012635	Thermococcus chitonophagus isolate 1	Thermococcus chitonophagus	Huber et al. 1995	Pyrococcus	Thermococcus chitonophagus	Thermococcus chitonophagus	Thermococcus chitonophagus	3	Yes	Pyrococcus chitonophagus	Genus change
#N/A	Pyrococcus sp 32 4	Pyrococcus sp 32 4	Lepage et al. 2004	Pyrococcus	Thermococcus chitonophagus	Thermococcus chitonophagus	Thermococcus chitonophagus	3	No	Pyrococcus chitonophagus	Same species as Py. chitonophagus, renamed based on first publication
#N/A	Pyrococcus sp 32 3	Pyrococcus sp 32 3	Lepage et al. 2004	Pyrococcus	Thermococcus chitonophagus	Thermococcus chitonophagus	Thermococcus chitonophagus	3	No	Pyrococcus chitonophagus	Same species as Py. chitonophagus, renamed based on first publication
#N/A	Pyrococcus EXT16	Pyrococcus EXT16		Pyrococcus	Thermococcus chitonophagus	Thermococcus chitonophagus	Thermococcus chitonophagus	3	No	Pyrococcus chitonophagus	Same species as Py. chitonophagus, renamed based on first publication
#N/A	Pyrococcus 32 1	Pyrococcus 32 1	Lepage et al. 2004	Pyrococcus	Thermococcus chitonophagus	Thermococcus chitonophagus	Thermococcus chitonophagus	3	No	Pyrococcus chitonophagus	Same species as Py. chitonophagus, renamed based on first publication
#N/A	Pyrococcus 31 3	Pyrococcus 31 3	Lepage et al. 2004	Pyrococcus	Thermococcus chitonophagus	Thermococcus chitonophagus	Thermococcus chitonophagus	3	No	Pyrococcus chitonophagus	Same species as Py. chitonophagus, renamed based on first publication
#N/A	Thermococcus 31 3	Thermococcus 31 3	Lepage et al. 2004	Thermococcus	Thermococcus 31 3	Thermococcus 31 3	Thermococcus 31 3	3	Yes	Thermococcus 31 3
#N/A	Thermococcus 33N	Thermococcus 33N		Thermococcus	Thermococcus 33N	Thermococcus 33N	Thermococcus 33N	3	Yes	Thermococcus 33N
#N/A	Thermococcus AMTc11	Thermococcus AMTc11	Gonnet et al. 2011	Thermococcus	Thermococcus AMTc11	Thermococcus AMTc11	Thermococcus AMTc11	3	Yes	Thermococcus AMTc11
#N/A	Thermococcus AMTc30	Thermococcus AMTc30		Thermococcus	Thermococcus sp EXT09c	Thermococcus sp EXT09c	Thermococcus sp EXT09c	3	No	Thermococcus sp EXT09c
#N/A	Thermococcus AMTc85	Thermococcus AMTc85		Thermococcus	Thermococcus sp EXT09c	Thermococcus sp EXT09c	Thermococcus sp EXT09c	3	No	Thermococcus sp EXT09c
#N/A	Thermococcus EXT11c	Thermococcus EXT11c		Thermococcus	Thermococcus sp EXT09c	Thermococcus sp EXT09c	Thermococcus sp EXT09c	3	No	Thermococcus sp EXT09c
#N/A	Thermococcus sp EXT09c	Thermococcus sp EXT09c	Krupovic et al 2013	Thermococcus	Thermococcus sp EXT09c	Thermococcus sp EXT09c	Thermococcus sp EXT09c	3	Yes	Thermococcus sp EXT09c	Same species as T. sp. EXT09c, renamed based on first publication
#N/A	Thermococcus AMTc51	Thermococcus AMTc51		Thermococcus	Thermococcus AMTc51	Thermococcus AMTc30	Thermococcus AMTc51	2	Metrics do not agree	Thermococcus AMTc51	2/3 metrics suggest distinct species
GCA_054657855	Thermococcus atlanticus DSM 15226	Thermococcus atlanticus	Cambon-Bonavita et al. 2003	Thermococcus	Thermococcus atlanticus	Thermococcus atlanticus	Thermococcus atlanticus	3	Yes	Thermococcus atlanticus
GCA_002214465	Thermococcus barossii SHCK 94	Thermococcus barossii	Duffaud et al. 1998	Thermococcus	Thermococcus barossii	Thermococcus barossii	Thermococcus barossii	3	Yes	Thermococcus barossii
GCA_904067545	Thermococcus camini IRI35c	Thermococcus camini	Courtine et al. 2021	Thermococcus	Thermococcus camini	Thermococcus camini	Thermococcus camini	3	Yes	Thermococcus camini
#N/A	Thermococcus IRI15c	Thermococcus IRI15c		Thermococcus	Thermococcus camini	Thermococcus camini	Thermococcus camini	3	No	Thermococcus camini	Same species as T. camini, renamed based on first publication
#N/A	Thermococcus sp IRI10c	Thermococcus sp IRI10c		Thermococcus	Thermococcus camini	Thermococcus camini	Thermococcus camini	3	No	Thermococcus camini	Same species as T. camini, renamed based on first publication
#N/A	Thermococcus sp IRI14c	Thermococcus sp IRI14c		Thermococcus	Thermococcus camini	Thermococcus camini	Thermococcus camini	3	No	Thermococcus camini	Same species as T. camini, renamed based on first publication
#N/A	Thermococcus sp IRI24c	Thermococcus sp IRI24c		Thermococcus	Thermococcus camini	Thermococcus camini	Thermococcus camini	3	No	Thermococcus camini	Same species as T. camini, renamed based on first publication
#N/A	Thermococcus sp IRI25c	Thermococcus sp IRI25c		Thermococcus	Thermococcus camini	Thermococcus camini	Thermococcus camini	3	No	Thermococcus camini	Same species as T. camini, renamed based on first publication
#N/A	Thermococcus sp IRI27c2	Thermococcus sp IRI27c2		Thermococcus	Thermococcus camini	Thermococcus camini	Thermococcus camini	3	No	Thermococcus camini	Same species as T. camini, renamed based on first publication
#N/A	Thermococcus sp IRI29c	Thermococcus sp IRI29c		Thermococcus	Thermococcus camini	Thermococcus camini	Thermococcus camini	3	No	Thermococcus camini	Same species as T. camini, renamed based on first publication
GCA_002214365	Thermococcus celer Vu 13	Thermococcus celer	Zillig et al. 1083	Thermococcus	Thermococcus celer	Thermococcus celer	Thermococcus celer	3	Yes	Thermococcus celer
#N/A	Thermococcus celer SH1	Thermococcus celer	Zillig et al. 1083	Thermococcus	Thermococcus celer	Thermococcus celer	Thermococcus celer	3	Yes	Thermococcus celer
GCA_001484195	Thermococcus celericrescens DSM 17994	Thermococcus celericrescens	Kuwabara et al. 2005	Thermococcus	Thermococcus celericrescens	Thermococcus celericrescens	Thermococcus celericrescens	3	Yes	Thermococcus celericrescens
GCA_008152015	Thermococcus aciditolerans SY113	Thermococcus aciditolerans	Li et al. 2021	Thermococcus	Thermococcus celericrescens	Thermococcus celericrescens	Thermococcus celericrescens	3	No	Thermococcus celericrescens	Same species as T. celericrescens, renamed based on first publication
GCA_000265525	Thermococcus cleftensis CL1	Thermococcus cleftensis	Hensley et al. 2014	Thermococcus	Thermococcus cleftensis	Thermococcus cleftensis	Thermococcus cleftensis	3	Yes	Thermococcus cleftensis
AP043764	Thermococcus coalescens TS1	Thermococcus coalescens	Kuwabara et al. 2005	Thermococcus	Thermococcus coalescens	Thermococcus coalescens	Thermococcus coalescens	3	Yes	Thermococcus coalescens
AP042417	Thermococcus marinus DSM 15227	Thermococcus marinus	Jolivet et al. 2004	Thermococcus	Thermococcus marinus	Thermococcus marinus	Thermococcus marinus	3	Yes	Thermococcus marinus
GCA_000769655	Thermococcus eurythermalis A501	Thermococcus eurythermalis	Zhao et al. 2015	Thermococcus	Thermococcus marinus	Thermococcus marinus	Thermococcus marinus	3	No	Thermococcus marinus	Same species as T. marinus, renamed based on first publication
AP042424	Thermococcus fumicolans ST557	Thermococcus fumicolans	Godfroy et al. 1996	Thermococcus	Thermococcus fumicolans	Thermococcus fumicolans	Thermococcus fumicolans	3	Yes	Thermococcus fumicolans
#N/A	Thermococcus sp 690	Thermococcus sp 690		Thermococcus	Thermococcus fumicolans	Thermococcus fumicolans	Thermococcus fumicolans	3	No	Thermococcus fumicolans	Same species as T. fumicolans, renamed based on first publication
GCA_000022365	Thermococcus gammatolerans EJ3	Thermococcus gammatolerans	Jolivet et al. 2003	Thermococcus	Thermococcus gammatolerans	Thermococcus gammatolerans	Thermococcus gammatolerans	3	Yes	Thermococcus gammatolerans
GCA_002214385	Thermococcus gorgonarius W 12	Thermococcus gorgonarius	Miroschnichenko et al. 1998	Thermococcus	Thermococcus gorgonarius	Thermococcus gorgonarius	Thermococcus gorgonarius	3	Yes	Thermococcus gorgonarius
GCA_000816105	Thermococcus guaymasensis DSM 11113	Thermococcus guaymasensis	Canganella et al. 1998	Thermococcus	Thermococcus guaymasensis	Thermococcus guaymasensis	Thermococcus guaymasensis	3	Yes	Thermococcus guaymasensis
GCA_900198835	Thermococcus henrietii EXT12c	Thermococcus henrietii	Alain et al. 2021	Thermococcus	Thermococcus henrietii	Thermococcus henrietii	Thermococcus henrietii	3	Yes	Thermococcus henrietii
#N/A	Thermococcus sp TPV	Thermococcus sp TPV	Gorlas et al. 2013	Thermococcus	Thermococcus sp TPV	Thermococcus henrietii	Thermococcus henrietii	2	Metrics do not agree	Thermococcus henrietii	Proposed reclassification as Thermococcus henrietii strain TPV (see main text)
GCA_006274605	Thermococcus indicus IOH1	Thermococcus indicus	Lim et al. 2020	Thermococcus	Thermococcus indicus	Thermococcus indicus	Thermococcus indicus	3	Yes	Thermococcus indicus
#N/A	Thermococcus IRI 06c	Thermococcus IRI 06c		Thermococcus	Thermococcus IRI 06c	Thermococcus IRI 06c	Thermococcus IRI 06c	3	Yes	Thermococcus IRI 06c
GCA_000009965	Thermococcus kodakarensis KOD1	Thermococcus kodakarensis	Morikawa et al. 1994	Thermococcus	Thermococcus kodakarensis	Thermococcus kodakarensis	Thermococcus kodakarensis	3	Yes	Thermococcus kodakarensis
GCA_028471785	Thermococcus kodakarensis TS900	Thermococcus kodakarensis	Scott et al 2022	Thermococcus	Thermococcus kodakarensis	Thermococcus kodakarensis	Thermococcus kodakarensis	3	Yes	Thermococcus kodakarensis
GCA_028471865	Thermococcus kodakarensis TS901	Thermococcus kodakarensis	Scott et al 2022	Thermococcus	Thermococcus kodakarensis	Thermococcus kodakarensis	Thermococcus kodakarensis	3	Yes	Thermococcus kodakarensis
GCA_000585495	Thermococcus nautili 30 1	Thermococcus nautili	Gorlas et al. 2014	Thermococcus	Thermococcus nautili	Thermococcus nautili	Thermococcus nautili	3	Yes	Thermococcus nautili
#N/A	Thermococcus 29 3	Thermococcus 29 3	Lepage et al. 2004	Thermococcus	Thermococcus nautili	Thermococcus nautili	Thermococcus nautili	3	No	Thermococcus nautili	Same species as T. nautili, renamed based on first publication
#N/A	Thermococcus E15P35	Thermococcus E15P35		Thermococcus	Thermococcus nautili	Thermococcus nautili	Thermococcus nautili	3	No	Thermococcus nautili	Same species as T. nautili, renamed based on first publication
GCA_946300405	Thermococcus sp 33 3	Thermococcus sp 33 3	Lepage et al. 2004, Catchpole et al. 2023	Thermococcus	Thermococcus nautili	Thermococcus nautili	Thermococcus nautili	3	No	Thermococcus nautili	Same species as T. nautili, renamed based on first publication
#N/A	Thermococcus sp 9 3	Thermococcus sp 9 3	Lepage et al. 2004	Thermococcus	Thermococcus nautili	Thermococcus nautili	Thermococcus nautili	3	No	Thermococcus nautili	Same species as T. nautili, renamed based on first publication
#N/A	Thermococcus sp AMTc79	Thermococcus sp AMTc79		Thermococcus	Thermococcus nautili	Thermococcus nautili	Thermococcus nautili	3	No	Thermococcus nautili	Same species as T. nautili, renamed based on first publication
#N/A	Thermococcus sp AMTc94	Thermococcus sp AMTc94		Thermococcus	Thermococcus nautili	Thermococcus nautili	Thermococcus nautili	3	No	Thermococcus nautili	Same species as T. nautili, renamed based on first publication
#N/A	Thermococcus sp E10P11	Thermococcus sp E10P11		Thermococcus	Thermococcus nautili	Thermococcus nautili	Thermococcus nautili	3	No	Thermococcus nautili	Same species as T. nautili, renamed based on first publication
#N/A	Thermococcus sp E10P8	Thermococcus sp E10P8		Thermococcus	Thermococcus nautili	Thermococcus nautili	Thermococcus nautili	3	No	Thermococcus nautili	Same species as T. nautili, renamed based on first publication
#N/A	Thermococcus sp E15p33	Thermococcus sp E15p33		Thermococcus	Thermococcus nautili	Thermococcus nautili	Thermococcus nautili	3	No	Thermococcus nautili	Same species as T. nautili, renamed based on first publication
GCA_000018365	Thermococcus onnurineus NA1	Thermococcus onnurineus	Seob et al. 2006	Thermococcus	Thermococcus onnurineus	Thermococcus onnurineus	Thermococcus onnurineus	3	Yes	Thermococcus onnurineus
GCA_002214485	Thermococcus pacificus P4	Thermococcus pacificus	Miroschnichenko et al. 1998	Thermococcus	Thermococcus pacificus	Thermococcus pacificus	Thermococcus pacificus	3	Yes	Thermococcus pacificus
GCA_001592435	Thermococcus peptonophilus OG 1	Thermococcus peptonophilus	Gonzalez et al. 1995	Thermococcus	Thermococcus peptonophilus	Thermococcus peptonophilus	Thermococcus peptonophilus	3	Yes	Thermococcus peptonophilus
GCA_001647085	Thermococcus piezophilus CDGS	Thermococcus piezophilus	Dalmasso et al. 2016	Thermococcus	Thermococcus piezophilus	Thermococcus piezophilus	Thermococcus piezophilus	3	Yes	Thermococcus piezophilus
#N/A	Thermococcus 15 2	Thermococcus 15 2	Lepage et al. 2004	Thermococcus	Thermococcus komboloii 15 2	Thermococcus komboloii 15 2	Thermococcus komboloii 15 2	3	No	Thermococcus komboloii	Proposed name for unnamed species
#N/A	Thermococcus prieuri Col3	Thermococcus prieuri	Gorlas et al. 2013	Thermococcus	Thermococcus komboloii 15 2	Thermococcus komboloii 15 2	Thermococcus komboloii 15 2	3	No	Thermococcus komboloii	T. prieuri co-culture strain (see main text), renamed based on identity to T. komboloii
GCA_002214585	Thermococcus profundus DT 5432	Thermococcus profundus	Kobayashi et al. 1994	Thermococcus	Thermococcus profundus	Thermococcus profundus	Thermococcus profundus	3	Yes	Thermococcus profundus
GCA_002214585	Thermococcus profundus DSM 9503	Thermococcus profundus	Kobayashi et al. 1994	Thermococcus	Thermococcus profundus	Thermococcus profundus	Thermococcus profundus	3	Yes	Thermococcus profundus
GCA_002214505	Thermococcus siculi RG 20	Thermococcus siculi	Grote et al. 1999	Thermococcus	Thermococcus siculi	Thermococcus siculi	Thermococcus siculi	3	Yes	Thermococcus siculi
#N/A	Thermococcus sp 26 2	Thermococcus sp 26 2	Lepage et al. 2004	Thermococcus	Thermococcus sp 26 2	Thermococcus nautili	Thermococcus sp 26 2	2	Metrics do not agree	Thermococcus sp 26 2	2/3 metrics suggest distinct species
#N/A	Thermococcus sp AMTc09	Thermococcus sp AMTc09		Thermococcus	Thermococcus sp 26 2	Thermococcus nautili	Thermococcus sp 26 2	2	Metrics do not agree	Thermococcus sp 26 2	2/3 metrics suggest same species as T. sp. 26-2, renamed as such
#N/A	Thermococcus sp AMTc102	Thermococcus sp AMTc102		Thermococcus	Thermococcus sp 26 2	Thermococcus nautili	Thermococcus sp 26 2	2	Metrics do not agree	Thermococcus sp 26 2
GCA_000221185	Thermococcus sp 4557	Thermococcus sp 4557	Wang et al. 2011	Thermococcus	Thermococcus sp 4557	Thermococcus sp 4557	Thermococcus sp 4557	3	Yes	Thermococcus sp 4557
GCA_002214565	Thermococcus radiotolerans EJ2	Thermococcus radiotolerans	Jolivet et al. 2004	Thermococcus	Thermococcus radiotolerans EJ2	Thermococcus radiotolerans EJ2	Thermococcus radiotolerans EJ2	3	Yes	Thermococcus radiotolerans
GCA_002197185	Thermococcus sp 5 4	Thermococcus sp 5 4	Lepage et al. 2004	Thermococcus	Thermococcus radiotolerans EJ2	Thermococcus radiotolerans EJ2	Thermococcus radiotolerans EJ2	3	No	Thermococcus radiotolerans	Same species as T. radiotolerans, renamed based on first publication
#N/A	Thermococcus 23 2	Thermococcus 23 2	Lepage et al. 2004	Thermococcus	Thermococcus radiotolerans EJ2	Thermococcus radiotolerans EJ2	Thermococcus radiotolerans EJ2	3	No	Thermococcus radiotolerans	Same species as T. radiotolerans, renamed based on first publication
#N/A	Thermococcus sp 23 4	Thermococcus sp 23 4	Lepage et al. 2004	Thermococcus	Thermococcus radiotolerans EJ2	Thermococcus radiotolerans EJ2	Thermococcus radiotolerans EJ2	3	No	Thermococcus radiotolerans	Same species as T. radiotolerans, renamed based on first publication
GCA_024707485	Thermococcus sp 813A4	Thermococcus thermotolerans 813A4	Yang et al. 2023	Thermococcus	Thermococcus thermotolerans 813A4	Thermococcus thermotolerans 813A4	Thermococcus thermotolerans 813A4	3	Yes	Thermococcus thermotolerans
GCA_000151205	Thermococcus sp AM4	Thermococcus sp AM4	Sokolova et al 2004	Thermococcus	Thermococcus sp AM4	Thermococcus sp AM4	Thermococcus sp AM4	3	Yes	Thermococcus sp AM4
#N/A	Thermococcus sp AMTc71	Thermococcus sp AMTc71		Thermococcus	Thermococcus sp AMTc71	Thermococcus sp AMTc71	Thermococcus sp AMTc71	3	Yes	Thermococcus sp AMTc71
#N/A	Thermococcus sp AMTc72	Thermococcus sp AMTc72		Thermococcus	Thermococcus sp AMTc71	Thermococcus sp AMTc71	Thermococcus sp AMTc71	3	No	Thermococcus sp AMTc71	Same species as T. sp. AMTc71, neither published, renamed alphabetically
GCA_012027595	Thermococcus sp BubbBath	Thermococcus sp BubbBath		Thermococcus	Thermococcus sp BubbBath	Thermococcus sp BubbBath	Thermococcus sp BubbBath	3	Yes	Thermococcus sp BubbBath
#N/A	Thermococcus sp CIR 03a	Thermococcus sp CIR 03a		Thermococcus	Thermococcus sp CIR 03a	Thermococcus sp CIR 03a	Thermococcus sp CIR 03a	3	Yes	Thermococcus sp CIR 03a
#N/A	Thermococcus sp DS1	Thermococcus sp DS1	Spanountzaki et al. 2023	Thermococcus	Thermococcus sp IRI 33c	Thermococcus sp IRI 33c	Thermococcus sp IRI 33c	3	No	Thermococcus sp IRI 33c	Same species as T. sp IRI 33c, renamed based on first publication
#N/A	Thermococcus sp IRI 33c	Thermococcus sp IRI 33c	Krupovic et al 2013	Thermococcus	Thermococcus sp IRI 33c	Thermococcus sp IRI 33c	Thermococcus sp IRI 33c	3	Yes	Thermococcus sp IRI 33c
GCA_002214525	Thermococcus sp P6	Thermococcus sp P6		Thermococcus	Thermococcus sp P6	Thermococcus sp P6	Thermococcus sp P6	3	Yes	Thermococcus sp P6
#N/A	Thermococcus sp unknown	Thermococcus sp unknown		Thermococcus	Thermococcus sp unknown	Thermococcus sp unknown	Thermococcus sp unknown	3	Yes	Thermococcus sp unknown
GCA_017873335	Thermococcus stetteri DSM 5262	Thermococcus stetteri	Miroschnichenko et al. 1989	Thermococcus	Thermococcus stetteri	Thermococcus stetteri	Thermococcus stetteri	3	Yes	Thermococcus stetteri
GCA_002214545	Thermococcus thioreducens OGL 20P	Thermococcus thioreducens	Pikuta et al. 2007	Thermococcus	Thermococcus thioreducens	Thermococcus thioreducens	Thermococcus thioreducens	3	Yes	Thermococcus thioreducens
#N/A	Thermococcus sp IRI 05c	Thermococcus sp IRI 05c		Thermococcus	Thermococcus thioreducens	Thermococcus thioreducens	Thermococcus thioreducens	3	No	Thermococcus thioreducens	Same species as T. thioreducens, renamed based on first publication
GCA_000258515	Thermococcus zilligii AN1	Thermococcus zilligii	Ronimus et al. 1997	Thermococcus	Thermococcus zilligii	Thermococcus zilligii	Thermococcus zilligii	3	Yes	Thermococcus zilligii
GCA_032304395	Thermococcus waiotapuensis WT1	Thermococcus waiotapuensis	Gonzalez et al. 1999	Thermococcus	Thermococcus zilligii	Thermococcus zilligii	Thermococcus zilligii	3	No	Thermococcus zilligii	Same species as T. zilligii, renamed based on first publication
